# Persistent effects of dietary selection and inbreeding on microbiome composition and longevity in Drosophila

**DOI:** 10.1101/2025.04.26.650496

**Authors:** Peyton K. Warren, Garrison Miller, Gaurav S. Kandlikar, Enoch Ng’oma

**Affiliations:** Division of Biological Sciences, University of Missouri-Columbia, MO, USA; Department of Biological Sciences, Louisiana State University, LA

**Keywords:** experimental evolution, nutritional history, longevity, microbiome legacies, dietary stress, persistent effects

## Abstract

**Background:** Dietary environments can shape host-microbe co-evolution by imposing selection pressures that favor host and microbial genotypes with enhanced fitness under specific nutritional conditions. However, the long-term evolutionary dynamics of these interactions after selection pressures are relaxed remain poorly understood. Here, we investigated the microbiome of *Drosophila melanogaster* populations that underwent long-term experimental evolution under three temporally variable nutritional regimes (constant high sugar, progressively decreasing protein, and fluctuating protein), and compared them to unselected controls. Following inbreeding of evolved populations, we examined how persistent evolutionary effects interact with aging to shape host-microbe relationships and survival.

**Results:** All selected regimes exhibited reduced survival relative to controls, indicating lasting physiological costs associated with historical selection and inbreeding. Survival differed among regimes: the deteriorating-protein regime was closest to controls, the fluctuating-protein regime was intermediate, and the high-sugar regime showed the shortest lifespan. Survival effects were sex-specific: relative to control females, those from the fluctuating-protein regime exhibited reduced early-life survival, whereas females from the deteriorating-protein regime experienced greater late-life mortality. Microbiome composition varied with both selection regime and age. Although Firmicutes and Proteobacteria dominated across groups, selected lines showed increased Firmicutes and reduced Proteobacteria, especially early in life, suggesting early-life taxonomic restructuring. The decreasing-protein regime maintained more stable microbial diversity over time, whereas high-sugar and fluctuating-protein diets were associated with progressive microbiome instability with age. Core *Acetobacter* species (*A. aceti*, *A. oryzifermentans*) declined in abundance in selected flies, indicating persistent disruption of microbiome integrity. A random forest model predicted fly age from microbiome composition with 78.8% accuracy, reinforcing links between microbial dynamics and host aging.

**Conclusion:** Historical dietary selection and inbreeding can leave lasting signatures on survival and microbiome composition in *Drosophila*. Protein restriction promoted late-life longevity and microbial stability, whereas high-sugar and fluctuating diets were associated with early-life effects followed by later-life shifts in dominant taxa. Together, these findings illustrate how nutritional history and its microbial legacies influence lifespan and aging through persistent host-microbe interactions.
