## Additional File 4 for "Persistent effects of dietary selection and inbreeding on microbiome composition and longevity in Drosophila"

### Sheet: ISA_Time
	x
1
2	Multilevel pattern analysis
3	---------------------------
4
5	Association function: IndVal.g
6	Significance level (alpha): 0.05
7
8	Total number of species: 257
9	Selected number of species: 39
10	Number of species associated to 1 group: 33
11	Number of species associated to 2 groups: 6
12
13	List of species associated to each combination:
14
15	Group t1 #sps. 31
16	A B stat p.value
17	Neisseria 0.8582 0.8421 0.850 0.001 ***
18	Streptococcus 0.8873 0.7368 0.809 0.003 **
19	Actinomyces 0.8582 0.7368 0.795 0.002 **
20	Anaerococcus 0.7961 0.7632 0.779 0.001 ***
21	Haemophilus 0.8841 0.6842 0.778 0.001 ***
22	Fusobacterium 0.8491 0.6842 0.762 0.002 **
23	Rothia 0.8413 0.6579 0.744 0.002 **
24	Peptoniphilus 0.8529 0.6316 0.734 0.003 **
25	Fenollaria 0.8737 0.5789 0.711 0.001 ***
26	Leptotrichia 0.9551 0.5263 0.709 0.002 **
27	Prevotella 0.8323 0.5526 0.678 0.007 **
28	Granulicatella 1.0000 0.3947 0.628 0.005 **
29	Capnocytophaga 0.9678 0.3947 0.618 0.003 **
30	Ezakiella 0.8744 0.4211 0.607 0.010 **
31	Dolosigranulum 0.9584 0.3684 0.594 0.010 **
32	Campylobacter 0.8755 0.3684 0.568 0.011 *
33	Brevibacterium 0.8663 0.3684 0.565 0.021 *
34	Kocuria 0.8498 0.3684 0.560 0.033 *
35	Dialister 0.9114 0.3158 0.536 0.017 *
36	TM7x 0.8999 0.3158 0.533 0.008 **
37	Stenotrophomonas 0.9509 0.2895 0.525 0.015 *
38	Rhodococcus 0.9477 0.2895 0.524 0.022 *
39	Chryseobacterium 0.9360 0.2895 0.521 0.032 *
40	Blattabacterium 1.0000 0.2632 0.513 0.013 *
41	Dermacoccus 0.8998 0.2895 0.510 0.014 *
42	Prevotella_7 0.7688 0.3158 0.493 0.049 *
43	Brevundimonas 1.0000 0.2368 0.487 0.021 *
44	Negativicoccus 1.0000 0.2105 0.459 0.027 *
45	Gallicola 1.0000 0.2105 0.459 0.036 *
46	Abiotrophia 1.0000 0.1842 0.429 0.028 *
47	Microlunatus 1.0000 0.1579 0.397 0.045 *
48
49	Group t3 #sps. 2
50	A B stat p.value
51	Cloacibacterium 0.6308 0.3333 0.459 0.021 *
52	Pedobacter 0.7079 0.2222 0.397 0.040 *
53
54	Group t1+t3 #sps. 6
55	A B stat p.value
56	Alloprevotella 0.9211 0.6596 0.779 0.001 ***
57	Gemella 0.9350 0.6383 0.773 0.003 **
58	Veillonella 0.8843 0.5745 0.713 0.031 *
59	Porphyromonas 0.9843 0.4894 0.694 0.001 ***
60	Lactobacillus 0.9442 0.2979 0.530 0.029 *
61	Bergeyella 1.0000 0.1702 0.413 0.037 *
62	---
63	Signif. codes: 0 ‚Äò***‚Äô 0.001 ‚Äò**‚Äô 0.01 ‚Äò*‚Äô 0.05 ‚Äò.‚Äô 0.1 ‚Äò ‚Äô 1

### Sheet: ISA_Treatment
	x
1
2	Multilevel pattern analysis
3	---------------------------
4
5	Association function: IndVal.g
6	Significance level (alpha): 0.05
7
8	Total number of species: 257
9	Selected number of species: 8
10	Number of species associated to 1 group: 3
11	Number of species associated to 2 groups: 2
12	Number of species associated to 3 groups: 3
13
14	List of species associated to each combination:
15
16	Group CH #sps. 1
17	A B stat p.value
18	Fructilactobacillus 0.8031 0.6522 0.724 0.001 ***
19
20	Group FA #sps. 2
21	A B stat p.value
22	Mobiluncus 1.00 0.16 0.4 0.049 *
23	Pelomonas 1.00 0.16 0.4 0.045 *
24
25	Group CH+FA #sps. 1
26	A B stat p.value
27	Leptotrichia 0.8555 0.3958 0.582 0.034 *
28
29	Group DA+FA #sps. 1
30	A B stat p.value
31	Acinetobacter 0.8444 0.5614 0.688 0.026 *
32
33	Group CH+DA+FA #sps. 3
34	A B stat p.value
35	Actinomyces 0.9649 0.6000 0.761 0.039 *
36	Neisseria 0.9741 0.5375 0.724 0.046 *
37	Lacticaseibacillus 1.0000 0.4250 0.652 0.048 *
38	---
39	Signif. codes: 0 ‚Äò***‚Äô 0.001 ‚Äò**‚Äô 0.01 ‚Äò*‚Äô 0.05 ‚Äò.‚Äô 0.1 ‚Äò ‚Äô 1

### Sheet: ISA_Time_Treat
	x
1
2	Multilevel pattern analysis
3	---------------------------
4
5	Association function: IndVal.g
6	Significance level (alpha): 0.05
7
8	Total number of species: 257
9	Selected number of species: 28
10	Number of species associated to 1 group: 5
11	Number of species associated to 2 groups: 2
12	Number of species associated to 3 groups: 2
13	Number of species associated to 4 groups: 2
14	Number of species associated to 5 groups: 4
15	Number of species associated to 6 groups: 6
16	Number of species associated to 7 groups: 1
17	Number of species associated to 8 groups: 2
18	Number of species associated to 9 groups: 4
19
20	List of species associated to each combination:
21
22	Group t1_C #sps. 1
23	A B stat p.value
24	Knoellia 1.0 0.5 0.707 0.035 *
25
26	Group t2_C #sps. 4
27	A B stat p.value
28	Eikenella 1.0000 0.5000 0.707 0.043 *
29	Solibacillus 1.0000 0.5000 0.707 0.043 *
30	Porphyrobacter 0.8633 0.5000 0.657 0.042 *
31	Paludibacter 0.8567 0.5000 0.654 0.049 *
32
33	Group t1_CH+t1_FA #sps. 1
34	A B stat p.value
35	Leptotrichia 0.8027 0.6957 0.747 0.012 *
36
37	Group t1_CH+t2_CH #sps. 1
38	A B stat p.value
39	Fructilactobacillus 0.7720 0.6522 0.71 0.029 *
40
41	Group t1_C+t1_CH+t1_FA #sps. 1
42	A B stat p.value
43	Lactobacillus 0.8788 0.5200 0.676 0.015 *
44
45	Group t1_CH+t1_DA+t1_FA #sps. 1
46	A B stat p.value
47	Granulicatella 1.0000 0.4167 0.645 0.038 *
48
49	Group t1_C+t1_CH+t1_DA+t1_FA #sps. 1
50	A B stat p.value
51	Neisseria 0.8916 0.8421 0.867 0.001 ***
52
53	Group t1_CH+t1_DA+t1_FA+t2_C #sps. 1
54	A B stat p.value
55	Rothia 0.8851 0.7105 0.793 0.001 ***
56
57	Group t1_C+t1_CH+t1_DA+t1_FA+t2_C #sps. 4
58	A B stat p.value
59	Haemophilus 0.9128 0.6750 0.785 0.001 ***
60	Fusobacterium 0.8934 0.6750 0.777 0.005 **
61	Fenollaria 0.9375 0.5750 0.734 0.003 **
62	Prevotella 0.8771 0.5500 0.695 0.042 *
63
64	Group t1_C+t1_CH+t1_DA+t1_FA+t2_C+t2_DA #sps. 1
65	A B stat p.value
66	Streptococcus 0.9408 0.7407 0.835 0.007 **
67
68	Group t1_C+t1_CH+t1_DA+t1_FA+t2_C+t2_FA #sps. 1
69	A B stat p.value
70	Actinomyces 0.9351 0.7170 0.819 0.002 **
71
72	Group t1_C+t1_CH+t1_DA+t1_FA+t2_C+t3_C #sps. 1
73	A B stat p.value
74	Alloprevotella 0.9034 0.7045 0.798 0.001 ***
75
76	Group t1_C+t1_CH+t1_DA+t1_FA+t2_C+t3_DA #sps. 3
77	A B stat p.value
78	Anaerococcus 0.9238 0.7333 0.823 0.001 ***
79	Gemella 0.9423 0.6889 0.806 0.004 **
80	Porphyromonas 0.9545 0.5111 0.698 0.011 *
81
82	Group t1_C+t1_CH+t1_DA+t1_FA+t2_C+t2_DA+t3_DA #sps. 1
83	A B stat p.value
84	Peptoniphilus 0.9763 0.5932 0.761 0.003 **
85
86	Group t1_C+t1_CH+t1_DA+t1_FA+t2_C+t2_DA+t2_FA+t3_DA #sps. 2
87	A B stat p.value
88	Corynebacterium 0.9657 0.9722 0.969 0.012 *
89	Lawsonella 0.9651 0.7083 0.827 0.008 **
90
91	Group t1_C+t1_CH+t1_DA+t1_FA+t2_C+t2_DA+t2_FA+t3_C+t3_DA #sps. 1
92	A B stat p.value
93	Cutibacterium 0.9791 0.9079 0.943 0.007 **
94
95	Group t1_C+t1_CH+t1_DA+t2_C+t2_CH+t2_DA+t2_FA+t3_C+t3_DA #sps. 1
96	A B stat p.value
97	Acetobacter 0.9926 0.9737 0.983 0.005 **
98
99	Group t1_CH+t1_DA+t1_FA+t2_C+t2_CH+t2_DA+t2_FA+t3_C+t3_DA #sps. 2
100	A B stat p.value
101	Levilactobacillus 0.9976 0.9767 0.987 0.013 *
102	Enterococcus 0.9937 0.9767 0.985 0.023 *
103	---
104	Signif. codes: 0 ‚Äò***‚Äô 0.001 ‚Äò**‚Äô 0.01 ‚Äò*‚Äô 0.05 ‚Äò.‚Äô 0.1 ‚Äò ‚Äô 1

### Sheet: ISA_Time_Species
	x
1
2	Multilevel pattern analysis
3	---------------------------
4
5	Association function: IndVal.g
6	Significance level (alpha): 0.05
7
8	Total number of species: 257
9	Selected number of species: 35
10	Number of species associated to 1 group: 31
11	Number of species associated to 2 groups: 4
12
13	List of species associated to each combination:
14
15	Group t1 #sps. 25
16	stat p.value
17	Peptoniphilus_grossensis 0.725 0.004 **
18	Corynebacterium_riegelii 0.678 0.003 **
19	Haemophilus_parainfluenzae 0.677 0.006 **
20	Corynebacterium_matruchotii 0.670 0.003 **
21	Neisseria_mucosa 0.670 0.009 **
22	Corynebacterium_durum 0.657 0.005 **
23	Actinomyces_viscosus 0.647 0.005 **
24	Anaerococcus_octavius 0.639 0.005 **
25	Dolosigranulum_pigrum 0.594 0.012 *
26	Prevotella_nanceiensis 0.556 0.020 *
27	Rothia_mucilaginosa 0.538 0.018 *
28	Leptotrichia_buccalis 0.532 0.017 *
29	Prevotella_timonensis 0.529 0.027 *
30	Chryseobacterium_gleum 0.526 0.018 *
31	Rhodococcus_qingshengii 0.497 0.023 *
32	Ezakiella_massiliensis 0.493 0.035 *
33	Corynebacterium_genitalium 0.487 0.023 *
34	Dermacoccus_nishinomiyaensis 0.486 0.021 *
35	Brevibacterium_ravenspurgense 0.482 0.026 *
36	Peptoniphilus_obesi 0.476 0.026 *
37	Neisseria_elongata 0.472 0.029 *
38	Lactobacillus_jensenii 0.459 0.044 *
39	Sphingobacterium_multivorum 0.459 0.036 *
40	Streptococcus_oralis 0.417 0.039 *
41	Negativicoccus_massiliensis 0.397 0.048 *
42
43	Group t3 #sps. 6
44	stat p.value
45	Acetobacter_oryzifermentans 0.729 0.001 ***
46	Acetobacter_aceti 0.704 0.001 ***
47	Corynebacterium_accolens 0.565 0.001 ***
48	Acetobacter_tropicalis 0.471 0.018 *
49	Pseudomonas_stutzeri 0.297 0.049 *
50	Paracoccus_aminovorans 0.283 0.044 *
51
52	Group t1+t2 #sps. 1
53	stat p.value
54	Corynebacterium_tuberculostearicum 0.781 0.001 ***
55
56	Group t1+t3 #sps. 3
57	stat p.value
58	Gemella_morbillorum 0.693 0.010 **
59	Rothia_dentocariosa 0.587 0.032 *
60	Porphyromonas_bennonis 0.576 0.012 *
61	---
62	Signif. codes: 0 ‚Äò***‚Äô 0.001 ‚Äò**‚Äô 0.01 ‚Äò*‚Äô 0.05 ‚Äò.‚Äô 0.1 ‚Äò ‚Äô 1

### Sheet: ISA_Treat_Species
	x
1
2	Multilevel pattern analysis
3	---------------------------
4
5	Association function: IndVal.g
6	Significance level (alpha): 0.05
7
8	Total number of species: 257
9	Selected number of species: 5
10	Number of species associated to 1 group: 5
11	Number of species associated to 2 groups: 0
12	Number of species associated to 3 groups: 0
13
14	List of species associated to each combination:
15
16	Group C #sps. 3
17	A B stat p.value
18	Acetobacter_aceti 0.8296 1.0000 0.911 0.001 ***
19	Acetobacter_oryzifermentans 0.6585 1.0000 0.811 0.001 ***
20	Acetobacter_tropicalis 1.0000 0.2500 0.500 0.013 *
21
22	Group CH #sps. 1
23	A B stat p.value
24	Corynebacterium_amycolatum 1.0000 0.1304 0.361 0.046 *
25
26	Group FA #sps. 1
27	A B stat p.value
28	Mobiluncus_curtisii 1.00 0.16 0.4 0.042 *
29	---
30	Signif. codes: 0 ‚Äò***‚Äô 0.001 ‚Äò**‚Äô 0.01 ‚Äò*‚Äô 0.05 ‚Äò.‚Äô 0.1 ‚Äò ‚Äô 1

### Sheet: Sheet5
	x
1
2	Multilevel pattern analysis
3	---------------------------
4
5	Association function: IndVal.g
6	Significance level (alpha): 0.05
7
8	Total number of species: 257
9	Selected number of species: 18
10	Number of species associated to 1 group: 2
11	Number of species associated to 2 groups: 1
12	Number of species associated to 3 groups: 4
13	Number of species associated to 4 groups: 4
14	Number of species associated to 5 groups: 1
15	Number of species associated to 6 groups: 2
16	Number of species associated to 7 groups: 1
17	Number of species associated to 8 groups: 1
18	Number of species associated to 9 groups: 2
19
20	List of species associated to each combination:
21
22	Group t3_C #sps. 1
23	A B stat p.value
24	Acetobacter_tropicalis 1.0 0.5 0.707 0.008 **
25
26	Group t3_DA #sps. 1
27	A B stat p.value
28	Corynebacterium_accolens 0.9256 0.6000 0.745 0.003 **
29
30	Group t1_CH+t1_FA #sps. 1
31	A B stat p.value
32	Lactobacillus_jensenii 1.0000 0.3478 0.59 0.036 *
33
34	Group t1_C+t1_DA+t1_FA #sps. 1
35	A B stat p.value
36	Anaerococcus_octavius 0.8635 0.4815 0.645 0.046 *
37
38	Group t1_C+t2_C+t3_C #sps. 1
39	A B stat p.value
40	Acetobacter_aceti 0.8252 1.0000 0.908 0.001 ***
41
42	Group t1_CH+t1_DA+t1_FA #sps. 2
43	A B stat p.value
44	Haemophilus_parainfluenzae 0.9192 0.5278 0.697 0.011 *
45	Actinomyces_viscosus 0.9367 0.4722 0.665 0.043 *
46
47	Group t1_C+t1_CH+t1_FA+t2_C #sps. 1
48	A B stat p.value
49	Corynebacterium_riegelii 0.8330 0.5926 0.703 0.026 *
50
51	Group t1_C+t2_C+t3_C+t3_DA #sps. 1
52	A B stat p.value
53	Acetobacter_oryzifermentans 0.8111 0.8462 0.828 0.001 ***
54
55	Group t1_CH+t1_DA+t1_FA+t2_C #sps. 1
56	A B stat p.value
57	Corynebacterium_durum 0.9296 0.5000 0.682 0.018 *
58
59	Group t1_CH+t1_DA+t1_FA+t3_DA #sps. 1
60	A B stat p.value
61	Neisseria_mucosa 0.9549 0.5366 0.716 0.026 *
62
63	Group t1_C+t1_CH+t1_DA+t1_FA+t2_C #sps. 1
64	A B stat p.value
65	Corynebacterium_matruchotii 0.93 0.50 0.682 0.023 *
66
67	Group t1_C+t1_CH+t1_DA+t1_FA+t2_C+t3_DA #sps. 2
68	A B stat p.value
69	Peptoniphilus_grossensis 0.9531 0.6000 0.756 0.006 **
70	Gemella_morbillorum 0.9487 0.5556 0.726 0.019 *
71
72	Group t1_C+t1_CH+t1_DA+t1_FA+t2_C+t2_CH+t2_DA #sps. 1
73	A B stat p.value
74	Corynebacterium_tuberculostearicum 0.9285 0.6667 0.787 0.032 *
75
76	Group t1_C+t1_CH+t1_DA+t1_FA+t2_C+t2_DA+t2_FA+t3_DA #sps. 1
77	A B stat p.value
78	Lawsonella_clevelandensis 0.9651 0.7083 0.827 0.008 **
79
80	Group t1_C+t1_CH+t1_DA+t1_FA+t2_C+t2_DA+t2_FA+t3_C+t3_DA #sps. 1
81	A B stat p.value
82	Cutibacterium_acnes 0.9785 0.8816 0.929 0.013 *
83
84	Group t1_C+t1_CH+t1_DA+t2_C+t2_CH+t2_DA+t2_FA+t3_C+t3_DA #sps. 1
85	A B stat p.value
86	Acetobacter_persici 0.9898 0.9605 0.975 0.046 *
87	---
88	Signif. codes: 0 ‚Äò***‚Äô 0.001 ‚Äò**‚Äô 0.01 ‚Äò*‚Äô 0.05 ‚Äò.‚Äô 0.1 ‚Äò ‚Äô 1
